# Inositol Pyrophosphates Mediate Chloroplast Lipid Remodeling and Nuclear Gene Repression during High-Light Acclimation in *Chlamydomonas reinhardtii*

**DOI:** 10.64898/2026.06.04.730061

**Authors:** Rodrigo Bedera-García, Luis G. Heredia-Martínez, M.E. García-Gómez, Borja Prieto-Muñiz, José M. Ortega, Inmaculada Couso

**Affiliations:** Microalgae Systems Biology and Biotechnology Research Group, Institute for Plant Biochemistry and Photosynthesis, Spanish National Research Council; Departamento de Bioquímica Vegetal y Biología Molecular, Facultad de Biología, Universidad de Sevilla, 41012 Seville, Spain; Instituto de Bioquímica Vegetal y Fotosíntesis, cicCartuja, Universidad de Sevilla and CSIC, 41092 Seville, Spain

**Keywords:** Inositol polyphosphates, Chlamydomonas, RNAseq, photosynthesis regulation and cell signaling

## Abstract

Microalgae are photosynthetic organisms capable of autotrophic growth. Their applicability in multiple industrial fields has been largely studied, thanks to their ability to fixate CO_2_ into high added value organic products like fatty acids and carotenoids. However, our understanding of the cellular signaling networks that control carbon flux and acclimation to environmental stress remains incomplete. In this study, we used the *Chlamydomonas reinhardtii* mutant strain *vip1-1*, which carries a loss-of-function mutation in the hexakisphosphate kinase responsible for the synthesis of inositol pyrophosphates InsP_7_ and InsP_8_ (PP-InsPs), to investigate the role of these molecules during high-light acclimation. Our results indicate that PP-InsPs participate in the regulation of carbon storage in the form of starch and their deficiency increases TAGs levels in the algal cells. They also impact chloroplast-specific lipid remodeling by modifying membrane composition and fluidity through fatty acid desaturations and glycerolipid composition. In addition, our findings suggest that PP-InsPs are involved in chloroplast-nucleus communication, where they coordinate transcriptional repression of photosynthesis associated nuclear genes (PhANGs), fatty acid desaturases and lipid synthases, contributing to cellular acclimation to high light. We also found that PP-InsPs modulating effect extended to protein synthesis and accumulation of Calvin-Benson-Bassham cycle intermediates. Therefore, we propose that PP-InsPs function as integratory molecules that balance carbon allocation between storage and structural pools, in response to environmental cues such as high light. These data uncover a novel function of PP-InsPs in high light acclimation and potentially in chloroplast-nucleus communication, providing new insights that may help engineering more resilient and efficient strains.
