## Supplemental tables for "Inositol Pyrophosphates Mediate Chloroplast Lipid Remodeling and Nuclear Gene Repression during High-Light Acclimation in *Chlamydomonas reinhardtii*": ST1.xlsx

### Sheet: Sheet1
Supplementary Table I: Monogalactosyldiacylglycerol (MGDG), digalactosyldiacylglycerol (DGDG), sulfoquinovosyldiacylglycerol (SQDG) and phosphatidylglycerol/phosphatidylethanolamine (PG/PE) fatty acid content, composition and saturation ratio of Chlamydomonas reinhardtii cells grown under standard and high light conditions. Total fatty acid content of each polar lipid measured as µg per mg of dry…
	Parameter	SL (60 µmol m-2 s-1)		HL (1500 µmol m-2 s-1)			Parameter	SL (60 µmol m-2 s-1)		HL (1500 µmol m-2 s-1)			Parameter	SL (60 µmol m-2 s-1)		HL (1500 µmol m-2 s-1)			Parameter	SL (60 µmol m-2 s-1)		HL (1500 µmol m-2 s-1)
	Strain	WT	vip1-1	WT	vip1-1		Strain	WT	vip1-1	WT	vip1-1		Strain	WT	vip1-1	WT	vip1-1		Strain	WT	vip1-1	WT	vip1-1
	MGDG (µg mg-1)	2.07 ± 0.11	0.70 ± 0.16	1.25 ± 0.18	2.69 ± 0.09		DGDG (µg mg-1)	0.44 ± 0.19	0.22 ± 0.01	0.33 ± 0.04	0.74 ± 0.2		SQDG (µg mg-1)	0.36 ± 0.08	0.20 ± 0.06	0.28 ± 0.02	0.42 ± 0.05		PG/PE (µg mg-1)	0.26 ± 0.06	0.12 ± 0.05	0.15 ± 0.01	0.65 ± 0.02
	Fatty acid:						Fatty acid:						Fatty acid:						Fatty acid:
	C14		-	5.01	-		C14	2.13	-	6.03	0.09		C14	3.62	7.14	6.6	2.55		C16	25.45	23.76	28.45	39.37
	C16	7.67	6.41	16.43	1.57		C16	31.06	22.28	41.37	47.22		C16	19.99	19.59	31.02	33.13		C16:1c	5.05	5.07	6.55	1.71
	C16:1c	10.11	4.94	4.58	0.72		C16:1c	9.42	5.37	6.15	1.69		C16:1c	6.1	8.1	8.88	2.61		C16:1t	3.36	5.88	-	5.12
	C16:1t	1.36	-	3.18	0.23		C16:1t	1.69	4.67	-	-		C16:1t	10.49	5.92	8.53	11.71		C16:2	-	-	-	2.26
	C16:2	0.5	-	-	0.92		C16:2	_-	-	-	3.09		C16:2	_-	8.86	-	-		C16:4	3.07	6.8	5.71	1.71
	C16:3	0.82	1.85	-	2.88		C16:3	2.28	3.04	3.13	6.52		C16:3	8.42	-	-	-		C18	10.79	12.19	13.71	5.18
	C16:4	22.82	25.91	20.83	37.22		C16:4	4.87	12.75	5.27	3.18		C16:4	4.64	5.72	-	-		C18:1	7.5	7.89	5.23	3.81
	C18	3.7	4.87	14.52	0.98		C18	5.68	8.74	11.68	2.97		C18	6.4	7.73	18.16	15.44		C18:1	5.1	4.05	-	5.98
	C18:1	20.74	11.64	3.45	0.71		C18:1	19.36	11.96	3.52	3.35		C18:1	14.39	7.23	10.7	4.73		C18:2	6.11	8.12	6.05	5.6
	C18:1	3.1	2.53	-	0.78		C18:1	2.66	5.41	-	1.47		C18:1	3.41	4.54	-	5.84		C18:2	13.78	7.96	8.44	9.89
	C18:2	0.68	1.34	3.91	4.04		C18:2	-	-	5.55	8.11		C18:2	2.4	2.44	-	7.84		C18:3	8.63	12.29	7.64	10.2
	C18:2	1.27	-	-	0.37		C18:2	-	-	-	-		C18:2	3.23	4.05	-	9.59		C18:3	2.38	-	6.87	7.33
	C18:3	24.89	37.55	23.85	50.17		C18:3	12.12	15.07	10.66	21.46		C18:3	10.65	10.91	11.33	9.1		C20	8.77	-	4.77	-
	C18:3	-	-	-	-		C18:3	6.05	-	-	-		C18:3	-	-	-	-		C24	-	-	6.56	1.84
	C20	2.33	1.42	-	-		C20	4.78	5.48	-	-		C20	-	7.74	-	-		C22:3	-	5.98	-	-
	C24	-	1.52	-	-		C24	-	5.2	6.62	0.92		C24	6.26	-	5.06	-		SFAs	45.01	35.95	53.5	46.38
	C22:3	-	-	4.23	-		C22:3	-	-	-	-		C22:3	-	-	6.32	-		MUFAs	21.01	22.89	11.79	16.62
	SFAs	13.71	14.22	35.96	2.55		SFAs	43.66	41.71	65.69	51.22		SFAs	36.27	42.21	60.84	51.13		PUFAs	33.97	41.15	34.71	37
	MUFAs	35.31	19.12	11.21	2.43		MUFAs	33.13	27.41	9.67	6.51		MUFAs	34.4	25.79	28.11	24.9		UFA/SFA	1.22	1.78	0.87	1.16
	PUFAs	50.98	66.65	52.82	95.02		PUFAs	25.33	30.87	24.63	42.36		PUFAs	29.33	31.99	17.65	26.53
	UFA/SFA	6.29	6.03	1.78	38.21		UFA/SFA	1.34	1.4	0.52	0.95		UFA/SFA	1.76	1.37	0.75	1.01
