## Supplemental tables for "Inositol Pyrophosphates Mediate Chloroplast Lipid Remodeling and Nuclear Gene Repression during High-Light Acclimation in *Chlamydomonas reinhardtii*": ST2.xlsx

### Sheet: Sheet1
Supplementary Table II: Gene ID and gene symbol (retrieved from Chlamydomonas reinhardtii CC-4532 v6.1 genome version, Phytozome), log2 of fold-change and adjusted p-value of the gene expression in vip1-1 vs WT under standard (SL) and high light (SL) conditions of genes involved in fatty acid synthesis.
Gene ID	Gene symbol	log2FC SL	Adjusted p-value SL	log2FC HL	Adjusted p-value HL
Cre17.g715250	BCC1	0.509913	0.00299043	1.19631	0.260901
Cre01.g037850	BCC2	0.515301	0.0166995	1.32266	0.161433
Cre08.g359350	BC1	0.645681	0.000517938	1.80965	0.156101
Cre16.g673109	ACP1	0.715444	0.000430401	0.377184	0.17453
Cre13.g577100	ACP2	0.746753	0.00454952	1.97037	0.0716155
Cre14.g621650	MCT1	-0.345711	0.0102422	0.818279	0.39569
Cre07.g335300	KAS2	0.646466	0.00352915	1.41865	0.0916851
Cre04.g216950	Cre04.g216950	0.845999	0.00135592	1.38255	0.178783
Cre03.g172000	KAR1	0.9495	0.000524363	1.43355	0.129681
Cre16.g656400	SQD1	1.37194	0.000698369	1.68153	0.0239434
Cre01.g038550	SQD2	0.95396	0.00132828	1.66324	0.0254384
Cre12.g537641	LAT1/LPT1	1.23078	0.00203557	1.11219	0.0722892
Cre13.g583600	DGD1	0.0633028	0.747084	-0.959272	0.0247951
Cre03.g162601	PGPS3	1.0136	0.0114724	1.0304	0.0972151
Cre17.g701700	FAB2	1.02163	0.00276629	0.79618	0.202291
Cre17.g711150	FAD2	1.62557	0.00028965	0.831452	0.0866496
Cre16.g673001	FAD4	0.475386	0.00132492	0.0321498	1
Cre09.g397250	FAD5	0.351417	0.00465924	1.11444	0.173022
Cre04.g217919	FAD5-like2	-0.496856	0.00597694	-0.820996	0.027722
Cre04.g217939	FAD5-like3	0.936523	0.00933266	0.868059	0.172637
Cre13.g590500	FAD6	-1.42	0.00181997	0.318445	0.697189
Cre01.g038600	FAD7	0.864928	0.00061767	2.43844	0.0314152
Cre01.g037700	FAD9	1.26973	0.00139515	2.40083	0.0253219
