## Supplemental tables for "Inositol Pyrophosphates Mediate Chloroplast Lipid Remodeling and Nuclear Gene Repression during High-Light Acclimation in *Chlamydomonas reinhardtii*": ST3.xlsx

### Sheet: Sheet1
Supplementary Table III: Gene ID and gene symbol (retrieved from Chlamydomonas reinhardtii CC-4532 v6.1 and Chlamydomonas reinhardtii v5.6 genome version, Phytozome), log2 of fold-change and adjusted p-value of the gene expression in vip1-1 vs WT under standard (SL) and high light (SL) conditions of genes related to the photosynthetic apparatus in C. reinhardtii.
Gene ID	Gene symbol	log2FC SL	Adjusted p-value SL	log2FC HL	Adjusted p-value HL
Cre02.g078507	Psb27a	1.45558	0.00125568	1.57519	0.109943
Cre02.g082750	PsbX	0.989863	0.000819359	1.56211	0.151908
Cre08.g372450	PsbQ	1.1277	0.00731051	1.70166	0.0854179
Cre12.g550850	PSBP1	0.905339	0.0197166	1.67053	0.119546
Cre01.g066917	LHCBM1	0.930417	0.00155835	2.09763	0.0397364
Cre12.g548400	LHCBM2	0.876767	0.0152755	1.27467	0.109407
Cre04.g232104	LHCBM3	1.37667	0.000492807	1.40298	0.120633
Cre06.g283950	LHCBM4	1.69003	0.00313316	3.10545	0.0141729
Cre03.g156900	LHCBM5	1.30724	0.0047909	1.7957	0.129834
Cre06.g285250	LHCBM6	0.90224	0.00230532	1.71072	0.0358857
Cre12.g548950	LHCBM7	1.04692	0.0046343	1.89522	0.0988637
Cre06.g284250	LHCBM8	1.98674	0.00148351	2.71103	0.0409844
Cre06.g284200	LHCBM9	0.899345	0.0151767	1.85778	0.170917
Cre10.g420350	PSAE1	0.889803	0.00469703	0.812597	0.181045
Cre07.g330250	PSAH1	0.523773	0.150111	1.74597	0.0423652
Cre17.g724300	PSAK1	0.994	0.0134942	1.55711	0.127298
Cre12.g486300	PSAL1	1.01613	0.000808343	1.35222	0.116922
Cre02.g082500	PSAN1	1.03448	0.00460463	2.48669	0.0887265
Cre05.g242400	PGR5	0.982936	0.00348456	3.5137	0.0113396
Cre07.g340200	PGRL1	0.150027	0.1621	2.02492	0.0277374
Cre06.g283050	LHCA1	1.21612	0.00810101	2.00728	0.0731978
Cre10.g452050	LHCA4	1.47997	0.000183278	2.33864	0.0704711
Cre06.g278213	LHCA6	0.943318	0.0105454	2.01942	0.0599061
Cre16.g687900	LHCA7	0.87665	0.0302006	0.818419	0.269842
Cre06.g272650	LHCA8	0.904884	0.00164238	1.37022	0.174456
Cre12.g509050	PSBP3	1.04908	0.00224253	1.51113	0.0982412
Cre09.g389578	PSBP5	0.684907	0.0128906	1.09351	0.0147332
Cre10.g446350	CGLD14	1.79633	0.00112247	2.22661	0.0259293
Cre03.g198950	CGL30	1.44717	0.00130493	-0.301823	0.866857
Cre02.g073850	CGL54	1.00484	0.00181684	1.09761	0.0691227
Cre08.g365900	LHCSR1	-1.11853	0.00524853	1.86038	0.046329
Cre08.g367400	LHCSR3B	-1.53645	0.00203146	-0.334968	0.307932
Cre08.g367500	LHCSR3A	-1.4001	0.00111971	-0.186157	0.798185
