## Supplemental tables for "Inositol Pyrophosphates Mediate Chloroplast Lipid Remodeling and Nuclear Gene Repression during High-Light Acclimation in *Chlamydomonas reinhardtii*": ST4.xlsx

### Sheet: Sheet1
Supplementary Table IV: Gene ID and gene symbol (retrieved from Chlamydomonas reinhardtii CC-4532 v6.1, Phytozome), log2 of fold-change and adjusted p-value of the gene expression in vip1-1 vs WT under standard (SL) and high light (SL) conditions of genes related to the Calvin-Benson cycle. Log2 fold-change and p-value of metabolite accumulation in vip1-1 vs WT under SL and HL.
Gene ID	Gene Symbol	log2FC SL	Adjusted p-value SL	log2FC HL	Adjusted p-value HL			Metabolite	log2FC SL	p-value SL	log2FC HL	p-value HL
Cre01.g006950	FBA1	-0.726673	0.00683794	1.59392	0.132723			3-PG	0.631165	0.171429	0.375763	0.342857
Cre01.g010900	GAPA1	-0.0974943	0.473787	3.03998	0.152633			GAP	2.16051	0.0142857	0.921342	0.0142857
Cre01.g029300	TPIC1	0.846121	0.0017199	1.32655	0.048251			DHAP	1.23893	0.0142857	1.62375	0.0142857
Cre02.g080200	TRK1	-0.00816642	1	1.58721	0.151342			Fructose 1,6-P	2.79392	0.0142857	2.7367	0.0571429
Cre02.g093450	FBA2	0.485671	0.00573573	1.66753	0.133146			Fructose 6-P	1.82781	0.0142857	0.560454	0.0285714
Cre02.g115650	FBA4	0.627752	0.0098359	0.524042	0.119377			Erythrose 4-P	2.4222	0.0142857	0.823443	0.0142857
Cre02.g116450	RPE2	0.120003	0.334193	0.837889	0.0622253			Sedoheptulose 7-P	1.7119	0.0142857	0.190411	0.342857
Cre02.g120100	RBCS1	0.300529	0.265232	2.01598	0.0524596			Ribose 5-P	1.73563	0.0142857	1.08512	0.0142857
Cre02.g120150	RBCS2	-0.133914	0.288395	2.05682	0.0669078			Pool rbl 5-P,xyl 5-P	1.2307	0.0142857	0.685492	0.0142857
Cre03.g185550	SBP1	-0.539806	0.0595205	2.18338	0.161141			Ribulose 1,5-P	1.9432	0.0142857	5.12461	0.0142857
Cre03.g187450	RPI1	0.868088	0.000534026	2.23003	0.104709
Cre05.g234550	FBA3	0.0131745	1	2.69568	0.0931925
Cre07.g314600	RPI2	0.157086	0.321452	-0.166035	0.708955
Cre07.g354250	PGK2	-0.20083	0.163631	0.134451	0.558275
Cre11.g467770	PGK1	1.24681	0.000359199	1.92048	0.0890382
Cre12.g485150	GAPC1	-0.469492	0.0562384	-0.240166	0.743749
Cre12.g511900	RPE1	0.864352	0.000584321	1.59078	0.0934298
Cre12.g510650	FBP2	0.98544	0.000336228	1.10381	0.196859
Cre12.g554800	PRK1	0.37952	0.077602	2.52606	0.0972265
