## Supplemental tables for "Inositol Pyrophosphates Mediate Chloroplast Lipid Remodeling and Nuclear Gene Repression during High-Light Acclimation in *Chlamydomonas reinhardtii*": ST5.xlsx

### Sheet: KEGG_enrichment_activated_ll
Supplementary Table V: KEGG ID, description, enrichment significance, enrichment ratio and differentially expressed genes included in the significantly enriched KEGG terms in the activated genes in vip1-1 compared to the wild-type (genes with adjusted p-value > 0.05 and fold-change > 2). Enriched KEGG terms from the standard light comparison and high light comparison are presented separately.
Standard light (vip1-1 vs WT)
KEGG ID	Description	p-value	q-value	Enrichment (Target Ratio; Background Ratio)	Genes
cre04141	Protein processing in endoplasmic reticulum - Chlamydomonas reinhardtii	7.71427e-06	0.000511578	3.24 (17/137; 76/1987)	Cre02.g080650 Cre01.g038400 Cre02.g088200 Cre07.g328150 Cre01.g033550 Cre16.g675602 Cre02.g080600 Cre02.g080700 Cre07.g318450 Cre05.g244950 Cre12.g514850 Cre02.g098800 Cre07.g320150 Cre14.g614100 Cre10.g439900 Cre17.g741000 Cre07.g323500
cre01110	Biosynthesis of secondary metabolites - Chlamydomonas reinhardtii	1.61275e-05	0.000534753	1.7 (51/137; 435/1987)	Cre03.g144807 Cre10.g456100 Cre01.g053000 Cre01.g042750 Cre07.g353450 Cre06.g278148 Cre12.g557600 Cre03.g149100 Cre02.g141400 Cre09.g409100 Cre02.g082700 Cre01.g055408 Cre08.g377100 Cre09.g387726 Cre14.g619133 Cre07.g343700 Cre07.g325734 Cre16.g650550 Cre07.g347100 Cre10.g436500 Cre13.g567100 Cre07.g346050 Cre14.g625450 Cre06.g278210 Cre03.g180750 Cre01.g053150 Cre11.g467770 Cre12.g503550 Cre08.g…
cre00196	Photosynthesis - antenna proteins - Chlamydomonas reinhardtii	2.59237e-05	0.000573051	5.8 (8/137; 20/1987)	Cre06.g284250 Cre06.g283950 Cre10.g452050 Cre04.g232104 Cre03.g156900 Cre06.g283050 Cre12.g548950 Cre10.g425900
cre00020	Citrate cycle (TCA cycle) - Chlamydomonas reinhardtii	4.12128e-05	0.000683266	4.4 (10/137; 33/1987)	Cre01.g042750 Cre03.g149100 Cre02.g141400 Cre14.g619133 Cre07.g343700 Cre03.g194850 Cre02.g145800 Cre01.g020350 Cre05.g241850 Cre06.g264200
cre00190	Oxidative phosphorylation - Chlamydomonas reinhardtii	0.0026619	0.0353051	2.45 (12/137; 71/1987)	Cre09.g387875 Cre05.g232850 Cre02.g082700 Cre14.g619133 Cre01.g055550 Cre12.g522600 Cre17.g731950 Cre11.g468550 Cre17.g698000 Cre01.g020350 Cre17.g732000 Cre06.g264200
High light (vip1-1 vs WT)
KEGG ID	Description	p-value	q-value	Enrichment (Target Ratio; BG Ration)	Genes
cre03040	Spliceosome - Chlamydomonas reinhardtii	1.63647e-05	0.00117137	2.51 (23/190; 96/1987)	Cre13.g566050 Cre05.g241300 Cre09.g408200 Cre10.g455300 Cre16.g665400 Cre01.g026450 Cre14.g611150 Cre06.g250950 Cre06.g291150 Cre16.g662300 Cre10.g453450 Cre10.g465950 Cre16.g656250 Cre06.g251300 Cre05.g234648 Cre07.g351000 Cre12.g526750 Cre12.g503400 Cre06.g255400 Cre02.g073650 Cre12.g533800 Cre09.g391949 Cre17.g719000
cre03060	Protein export - Chlamydomonas reinhardtii	3.44681e-05	0.0012336	3.69 (12/190; 34/1987)	Cre06.g251900 Cre03.g182500 Cre16.g683950 Cre07.g318450 Cre02.g080700 Cre07.g344350 Cre02.g084050 Cre02.g096850 Cre03.g204800 Cre12.g524200 Cre14.g620400 Cre05.g241450
cre00860	Porphyrin metabolism - Chlamydomonas reinhardtii	6.63883e-05	0.001584	3.12 (14/190; 47/1987)	Cre03.g158000 Cre16.g663900 Cre07.g325500 Cre06.g306300 Cre01.g005850 Cre05.g242000 Cre01.g050950 Cre12.g510050 Cre01.g042800 Cre02.g085450 Cre01.g043350 Cre09.g409100 Cre07.g346050 Cre01.g015350
cre04141	Protein processing in endoplasmic reticulum - Chlamydomonas reinhardtii	0.000541795	0.00969527	2.34 (17/190; 76/1987)	Cre01.g038400 Cre02.g088200 Cre15.g637100 Cre02.g080650 Cre07.g318450 Cre10.g439900 Cre02.g080700 Cre16.g675602 Cre02.g084050 Cre07.g320150 Cre06.g269950 Cre07.g328150 Cre12.g522450 Cre05.g244950 Cre02.g108400 Cre17.g715750 Cre12.g523300
cre00196	Photosynthesis - antenna proteins - Chlamydomonas reinhardtii	0.00172324	0.0246696	3.66 (7/190; 20/1987)	Cre06.g283950 Cre06.g284250 Cre10.g452050 Cre01.g066917 Cre06.g278213 Cre17.g720250 Cre06.g285250
