## Supplemental tables for "Inositol Pyrophosphates Mediate Chloroplast Lipid Remodeling and Nuclear Gene Repression during High-Light Acclimation in *Chlamydomonas reinhardtii*": ST6.xlsx

### Sheet: Sheet1
Supplementary Table VI: Gene ID, gene symbol and target compartment of gene product(retrieved from Chlamydomonas reinhardtii CC-4532 v6.1 genome version, Phytozome), log2 of fold-change and adjusted p-value of the gene expression in vip1-1 vs WT under standard (SL) and high light (SL) conditions of genes related to the protein synthesis in C. reinhardtii. Target location of the gene product was o…
Gene ID	Gene symbol	Target compartment	log2FC SL	Adjusted p-value SL	log2FC HL	Adjusted p-value HL
Cre01.g007051	RPL40	Cytosolic	0.988649	0.00266717	0.938415	0.0274536
Cre01.g009250	TOP2	Cytosolic	1.41816	0.0099463	-0.0552976	1
Cre01.g010100	Cre01.g010100	Secretory_pathway	0.810498	0.00115764	0.858929	0.0417723
Cre01.g017300	PRPS21	Chloroplast	0.70345	0.00114485	1.12779	0.179116
Cre01.g019750	Cre01.g019750	Cytosolic	-0.6937	0.00305353	-0.47956	0.0749195
Cre01.g022250	MRPL3	Mitochondrion	0.832682	0.00855609	1.02595	0.0213737
Cre01.g030050	PRPL34	Chloroplast	0.614153	0.0280939	1.33002	0.074422
Cre01.g031050	Cre01.g031050	Cytosolic	0.482045	0.020423	0.211437	0.067448
Cre01.g040000	RPL26	Chloroplast	0.313526	0.00722761	0.299393	0.291124
Cre01.g047750	RPL18A	Cytosolic	0.849004	0.00849998	1.56017	0.0221893
Cre01.g052100	PRPL18	Chloroplast	0.41597	0.0130106	1.33549	0.0984054
Cre01.g052350	MRPL20	Chloroplast	0.261682	0.0199349	0.68665	0.0439256
Cre01.g069472	TSC2	Chloroplast	0.387148	0.0127888	0.622473	0.101546
Cre02.g075700	RPL19	Cytosolic	0.73547	0.00146166	0.657882	0.0921723
Cre02.g076250	EFG1	Chloroplast	-0.634661	0.0195619	1.14064	0.244432
Cre02.g080650	HSP90B	Secretory_pathway	2.50332	0.0014997	1.70942	0.00864648
Cre02.g081450	MRPL25	Mitochondrion	1.19662	0.0129482	1.33163	0.0486176
Cre02.g082250	Cre02.g082250	Chloroplast	0.437752	0.036531	0.674848	0.121088
Cre02.g083950	PSRP3	Chloroplast	0.34639	0.0227505	1.56646	0.145653
Cre02.g088900	PRPL1	Chloroplast	0.520208	0.00600093	0.449078	0.348044
Cre02.g094500	Cre02.g094500	Mitochondrion	0.595413	0.0202954	0.533483	0.0513332
Cre02.g097400	EIF5A	Cytosolic	0.0915441	0.305332	0.721696	0.0201079
Cre02.g101800	ARFB1	Chloroplast	0.585609	0.0214808	0.501545	0.196234
Cre02.g103550	EIF1A	Cytosolic	-0.222169	0.00840626	-0.0825543	0.621568
Cre02.g103850	HIS3	Chloroplast	0.405531	0.00947019	0.383578	0.056597
Cre02.g106600	RPS19	Cytosolic	0.40393	0.00650108	-0.088656	0.907989
Cre02.g106750	MRPS9	Mitochondrion	1.08379	0.00200083	1.26582	0.0207129
Cre02.g117300	Cre02.g117300	Mitochondrion	1.09855	0.00903823	0.924013	0.0308441
Cre02.g118950	PRPS17	Chloroplast	0.142019	0.452771	1.37756	0.0420978
Cre02.g142146	HCF244	Chloroplast	0.519191	0.00822831	0.836162	0.299106
Cre02.g142352	TSH1	Mitochondrion	0.5354	0.00309012	0.890194	0.127912
Cre02.g143050	RPLP2	Cytosolic	0.419421	0.0848671	1.01482	0.0398718
Cre02.g143200	TSA1	Secretory_pathway	1.00318	0.00200532	0.673119	0.014177
Cre02.g144400	MRPS12	Mitochondrion	0.271995	0.117885	0.596359	0.0223454
Cre02.g145050	CMK1	Chloroplast	1.07748	0.00781	1.68344	0.0585896
Cre03.g143887	TSR1	Chloroplast	0.755042	0.00539232	1.03258	0.0770187
Cre03.g145727	Cre03.g145727	Cytosolic	0.233198	0.00428221	0.253142	0.350426
Cre03.g156050	RRF1	Chloroplast	1.38496	0.000629562	1.45876	0.203182
Cre03.g168850	Cre03.g168850	Mitochondrion	0.899708	0.00596877	0.755755	0.0290044
Cre03.g170750	RNP3	Cytosolic	-1.58637	0.0201263	-0.482352	0.453918
Cre03.g175000	RPH3	Cytosolic	0.363341	0.0454824	0.868525	0.0715308
Cre03.g178400	Cre03.g178400	Mitochondrion	0.193993	0.210225	0.86069	0.028827
Cre03.g181350	MRPL17	Cytosolic	0.264382	0.0510057	0.450501	0.0442945
Cre03.g190100	EIF3B	Cytosolic	-0.39696	0.00226537	-0.415379	0.16923
Cre03.g193550	MRPL46	Mitochondrion	0.725205	0.0234612	0.56724	0.0847022
Cre03.g193800	TSN1	Mitochondrion	0.784544	0.00165128	0.628609	0.0681081
Cre03.g194400	EIF3I	Cytosolic	-0.410124	0.00718061	0.250729	0.55797
Cre03.g199900	EIF4E	Cytosolic	0.208325	0.038977	0.814727	0.0763703
Cre04.g211800	RPL23	Cytosolic	0.317933	0.0177925	0.432595	0.33896
Cre04.g214503	Cre04.g214503	Cytosolic	0.386797	0.0157734	0.482603	0.187291
Cre04.g217947	Cre04.g217947	Chloroplast	-1.43534	0.00673955	-0.62325	0.088992
Cre04.g227000	MLH2	Cytosolic	-0.363027	0.00158283	-0.112563	0.329627
Cre05.g233800	TSG1	Cytosolic	0.386366	0.00437129	0.182354	0.52171
Cre05.g234641	Cre05.g234641	Mitochondrion	1.14303	0.00754063	0.732429	0.169478
Cre05.g238322	TSW2	Chloroplast	0.699122	0.00258719	1.21723	0.0827689
Cre05.g242950	MRPL22	Secretory_pathway	0.713828	0.012483	0.912432	0.0333068
Cre06.g259150	EFG8	Mitochondrion	1.76813	0.00224252	1.36623	0.048363
Cre06.g259200	SELB1	Cytosolic	-0.976494	0.0108979	-1.04527	0.0207129
Cre06.g259850	PRPL29	Chloroplast	0.855496	0.00118429	1.34251	0.121589
Cre06.g261700	Cre06.g261700	Cytosolic	-0.903494	0.00143963	-0.0623382	0.921684
Cre06.g263050	EFP2	Chloroplast	0.869957	0.00116345	0.3925	0.32078
Cre06.g263450	EEF1A3	Cytosolic	0.541721	0.00638359	1.01655	0.0371589
Cre06.g264300	PRPS15	Chloroplast	0.41923	0.0148124	1.52085	0.0588628
Cre06.g272850	MRPL10	Chloroplast	0.483548	0.00869905	1.17103	0.113782
Cre06.g272950	RPS18	Cytosolic	0.48268	0.00132321	0.963421	0.0308107
Cre06.g273300	TST1	Cytosolic	0.765604	0.0300298	1.02508	0.378571
Cre06.g273600	RPS27A	Cytosolic	0.646217	0.00195994	1.32297	0.0353655
Cre06.g273800	Cre06.g273800	Mitochondrion	0.0372023	0.775334	-0.836407	0.0420946
Cre06.g278090	MRPL1	Mitochondrion	0.744404	0.0137734	0.512597	0.30621
Cre06.g278140	Cre06.g278140	Chloroplast	-0.759074	0.0107641	-1.27256	0.0376007
Cre06.g278142	Cre06.g278142	Chloroplast	-0.626503	0.00363601	-0.397984	0.0817237
Cre06.g278224	MRPL16	Mitochondrion	1.40439	0.000584321	1.05482	0.0877587
Cre06.g279150	TSD2	Cytosolic	0.95675	0.00374236	0.813365	0.201823
Cre06.g281350	LON1	Mitochondrion	1.02649	0.00307408	0.788097	0.284455
Cre06.g288400	MRPS11	Mitochondrion	0.951542	0.00408437	0.54304	0.0226133
Cre06.g289550	RPL32	Cytosolic	0.537102	0.00866064	1.6583	0.0242823
Cre06.g293700	Cre06.g293700	Mitochondrion	1.04077	0.00223064	0.630781	0.10573
Cre06.g296250	TSK2	Chloroplast	-0.61239	0.0300298	-0.145331	0.915445
Cre06.g298650	EIF4A	Cytosolic	0.421832	0.00445236	-0.489613	0.012077
Cre06.g299000	PRPL21	Chloroplast	0.463285	0.00625688	0.876248	0.132651
Cre06.g307950	MRPL9	Mitochondrion	0.57283	0.00356873	0.987597	0.0515451
Cre06.g308250	RPS4	Cytosolic	0.812261	0.00758808	1.91486	0.0164422
Cre07.g314100	Cre07.g314100	Cytosolic	-0.555327	0.0175886	0.3625	0.468841
Cre07.g322500	MRPL19	Mitochondrion	1.24818	0.00125568	0.835817	0.0418294
Cre07.g325712	Cre07.g325712	Cytosolic	-1.13645	0.00100213	-0.965538	0.16003
Cre07.g325757	Cre07.g325757	Mitochondrion	-0.316232	0.0276097	-0.200688	0.78189
Cre07.g330100	STT3B	Secretory_pathway	1.0046	0.0129978	0.797095	0.247013
Cre07.g330450	MRPL24	Cytosolic	0.464479	0.0180035	0.339657	0.15366
Cre07.g331900	RPS13	Cytosolic	0.686534	0.00604896	1.08892	0.0233818
Cre07.g337800	MRPS17	Chloroplast	0.883861	0.00491775	0.420165	0.198379
Cre07.g348850	MRPL2	Mitochondrion	0.803835	0.00475539	0.819995	0.0114527
Cre07.g351300	Cre07.g351300	Cytosolic	-1.15435	0.00479244	-1.43664	0.0256001
Cre07.g357850	RPL22	Cytosolic	0.207227	0.0233763	0.406627	0.295431
Cre08.g359750	RPS9	Cytosolic	0.227152	0.0354815	0.371275	0.352207
Cre08.g361500	MRPS26	Secretory_pathway	0.616559	0.0189097	0.737318	0.0682952
Cre08.g365400	PRPL31	Chloroplast	0.644522	0.00293172	1.56859	0.109361
Cre08.g368900	TSA2	Chloroplast	0.674755	0.00301469	0.311878	0.442213
Cre08.g376800	MIF2	Mitochondrion	0.519846	0.0247564	0.369951	0.0469437
Cre09.g388200	RPL10	Cytosolic	0.716373	0.00924116	0.823244	0.0633915
Cre09.g388282	MRPS18	Mitochondrion	0.828661	0.00205161	1.43006	0.208367
Cre09.g388550	MRPL21	Mitochondrion	1.0267	0.00407185	1.04605	0.0282858
Cre09.g388615	Cre09.g388615	Cytosolic	-0.515131	0.00166447	-0.308035	0.419567
Cre09.g389430	TSF3	Cytosolic	0.658902	0.00216147	0.744487	0.181045
Cre09.g397697	RPL4	Chloroplast	-0.292385	0.0472323	0.520372	0.0972524
Cre09.g398215	MIF3	Secretory_pathway	0.650601	0.0139325	0.419287	0.137831
Cre09.g400650	RPS6	Cytosolic	0.845016	0.000819359	1.57944	0.0152387
Cre09.g403650	Cre09.g403650	Chloroplast	-0.633319	0.0157466	-0.803784	0.0759425
Cre09.g405200	MRPL13	Cytosolic	0.789028	0.00196273	0.869337	0.0728076
Cre09.g406200	PRORS1	Chloroplast	0.242246	0.0131584	1.29244	0.0714807
Cre09.g407100	MRPS5	Mitochondrion	0.819142	0.00846395	0.743956	0.109113
Cre09.g409350	RLI1	Cytosolic	-0.360544	0.0140128	-0.176699	0.362497
Cre09.g411100	RPS10	Cytosolic	0.661323	0.00384509	1.09058	0.0138308
Cre09.g415950	MRPL6	Chloroplast	0.65748	0.00386584	1.60545	0.119946
Cre10.g423650	PRPL11	Chloroplast	0.525549	0.00432327	2.09425	0.0881411
Cre10.g428433	Cre10.g428433	Cytosolic	0.347032	0.0215494	0.454987	0.145319
Cre10.g429100	Cre10.g429100	Mitochondrion	0.510965	0.00821534	0.94523	0.0524168
Cre10.g432800	RPSA1	Cytosolic	0.568277	0.0104168	0.909139	0.0324108
Cre11.g467553	Cre11.g467553	Mitochondrion	1.08963	0.00303135	0.53417	0.0889538
Cre11.g467578	Cre11.g467578	Cytosolic	0.176933	0.0317135	0.699375	0.121589
Cre11.g467702	MRPS3	Mitochondrion	0.264771	0.017609	0.291003	0.61538
Cre11.g476800	MRPL15	Mitochondrion	0.755887	0.00396814	0.719629	0.044455
Cre11.g479500	PRPL4	Chloroplast	0.409262	0.0139159	1.17798	0.0992652
Cre11.g480150	RPS14	Cytosolic	0.67027	0.00125568	1.27312	0.0303732
Cre12.g487100	TSM2	Chloroplast	0.776289	0.00153744	1.04805	0.109386
Cre12.g493950	PRPS13	Chloroplast	0.733939	0.0173396	2.55816	0.087626
Cre12.g498600	EEF1A1	Cytosolic	-0.283119	0.0187127	0.0857221	0.930142
Cre12.g498900	RPS7	Cytosolic	0.257013	0.00230645	0.360908	0.17879
Cre12.g502200	Cre12.g502200	Cytosolic	0.528236	0.0122929	0.468091	0.162454
Cre12.g507300	LCI30	Cytosolic	-2.17244	0.000584321	-1.6887	0.041782
Cre12.g510450	RPS28	Cytosolic	0.405767	0.0446409	0.608182	0.0628984
Cre12.g514850	HSP90C	Mitochondrion	1.15124	0.000410081	0.700689	0.0272746
Cre12.g515650	EIF3K	Cytosolic	1.2054	0.00140047	2.61322	0.0113077
Cre12.g516200	EFG2	Cytosolic	0.363098	0.0180993	1.00219	0.0931069
Cre12.g520400	MRPL4	Mitochondrion	1.15219	0.0360573	0.422933	0.587274
Cre12.g520500	RPLP0	Cytosolic	0.36696	0.0163629	0.631374	0.0817237
Cre12.g520600	PRPS6	Chloroplast	0.824393	0.00283542	1.25179	0.162621
Cre12.g521250	PPE1	Cytosolic	-0.434848	0.0108404	-0.328332	0.206421
Cre12.g522350	TSW1	Cytosolic	0.393808	0.0271616	0.728385	0.0627643
Cre12.g528750	RPL12	Cytosolic	0.339134	0.00956776	0.194833	0.562935
Cre12.g529651	RPL7A	Chloroplast	0.513663	0.00393654	1.15439	0.0413259
Cre12.g529950	EIF4G1	Cytosolic	-0.304865	0.0327435	0.786311	0.0950637
Cre12.g535100	Cre12.g535100	Chloroplast	-0.687364	0.00789159	-0.839476	0.242126
Cre12.g535851	RPL8	Cytosolic	0.43557	0.0177619	1.21506	0.03498
Cre12.g537800	RPL7	Cytosolic	0.275677	0.00676217	0.136008	0.700449
Cre12.g545177	Cre12.g545177	Mitochondrion	-0.00138983	1	-0.816121	0.0324793
Cre12.g547750	SPCS1	Mitochondrion	-0.643597	0.00532793	-0.948324	0.00790628
Cre12.g556050	PRPL9	Chloroplast	-0.0710583	0.975905	1.52433	0.0298971
Cre13.g564250	EIF3A	Cytosolic	0.770216	0.0012014	0.954399	0.0587146
Cre13.g568900	RPL17	Cytosolic	0.205321	0.0269483	0.264047	0.405749
Cre13.g578451	TSL1	Chloroplast	0.496456	0.032907	0.541233	0.283991
Cre13.g580850	PRPL22	Chloroplast	0.439029	0.00492646	1.43319	0.0815769
Cre13.g581650	PRPL7	Chloroplast	0.351512	0.0170363	1.84927	0.129407
Cre13.g587050	ERF1	Cytosolic	0.143477	0.0191333	0.558571	0.127298
Cre13.g588310	MRPL29	Mitochondrion	0.888022	0.0187039	0.466207	0.938128
Cre13.g603900	TSF1	Mitochondrion	0.519582	0.00285744	0.898772	0.028827
Cre14.g608970	MRPL34	Mitochondrion	0.563148	0.0425437	0.318444	0.0760341
Cre14.g609050	RPL34A	Mitochondrion	0.429205	0.0314956	0.123742	0.70849
Cre14.g612450	PRPL15	Chloroplast	0.524022	0.00253304	1.25345	0.0881411
Cre14.g614950	MRPS2	Secretory_pathway	0.947034	0.00514631	0.919216	0.0850086
Cre14.g618700	MRPS7	Mitochondrion	0.845734	0.0166901	0.800692	0.0404055
Cre14.g627150	Cre14.g627150	Mitochondrion	0.470508	0.0172754	0.643253	0.0681616
Cre16.g651750	TSI2	Cytosolic	0.406195	0.0285746	-0.212989	0.192435
Cre16.g652550	PRPL24	Chloroplast	0.567524	0.0043006	0.83003	0.40543
Cre16.g653350	Cre16.g653350	Mitochondrion	-0.555918	0.0451599	-0.351832	0.244581
Cre16.g659950	PRPS5	Chloroplast	0.446404	0.0274113	0.98253	0.119538
Cre16.g679500	NUOB8	Mitochondrion	0.562321	0.015156	0.692297	0.133146
Cre16.g682300	RPS26	Chloroplast	0.18434	0.0342007	0.586877	0.115466
Cre16.g689871	TSI1	Mitochondrion	0.557885	0.029696	0.401063	0.212618
Cre16.g691000	EFP1	Cytosolic	0.423724	0.00485107	1.32017	0.105976
Cre17.g697624	Cre17.g697624	Cytosolic	-0.568905	0.0177428	-0.447375	0.0926607
Cre17.g701200	RPL14	Cytosolic	1.13611	0.00400636	2.11162	0.0151247
Cre17.g726300	MRPS14	Cytosolic	0.872728	0.002156	0.976186	0.0334857
Cre17.g727350	MRPL23	Mitochondrion	1.16932	0.00272598	1.36698	0.0201079
Cre17.g731250	MRPS15	Mitochondrion	0.792273	0.00877731	0.910494	0.116224
Cre17.g734450	PRPL19	Chloroplast	0.754298	0.00821534	1.57047	0.156548
Cre17.g737250	EFG5	Cytosolic	0.549335	0.00541091	0.866569	0.0954761
Cre17.g738300	RPLP1	Cytosolic	1.4068	0.00236258	1.93726	0.00841112
Cre17.g745597	Cre17.g745597	Cytosolic	-0.660718	0.0200546	-0.766479	0.161404
Cre24.g755297	MRPS10	Mitochondrion	0.671326	0.0165024	0.353246	0.16871
