## Supplemental tables for "Inositol Pyrophosphates Mediate Chloroplast Lipid Remodeling and Nuclear Gene Repression during High-Light Acclimation in *Chlamydomonas reinhardtii*": ST8.xlsx

### Sheet: Sheet1
Supplementary Table IV: Log2 fold-change and p-value of differential amino acid accumulation in vip1-1 vs WT under SL and HL.
Amino acid	Log2FC SL	p-value SL	Log2FC HL	p-value HL
Arginine	-0.604409	0.0285714	-2.49033	0.0142857
Glutamine	-1.85575	0.0142857	-0.245918	0.171429
Asparagine	-0.0140479	0.442857	-0.0310839	0.171429
Alanine	0.727163	0.0142857	0.389273	0.342857
Serine	-0.330534	0.1	-0.0314583	0.242857
Threonine	0.115949	0.342857	0.241738	0.5
Histidine	0.511618	0.1	-0.292945	0.242857
Cystine	-0.517588	0.171429	0.422152	0.5
Valine	0.311073	0.0285714	-0.263785	0.0571429
Methionine	0.580238	0.0285714	-0.251763	0.342857
Tyrosine	0.220533	0.171429	0.0390111	0.242857
Pool leu, isoleucine	0.128572	0.171429	-0.592516	0.0142857
Phenylalanine	0.0870428	0.342857	-0.362463	0.0142857
Aspartate	-0.520045	0.1	-1.13086	0.0285714
Glutamate	0.463742	0.0285714	-0.398829	0.0142857
Tryptophan	-0.0757882	0.5	-0.634721	0.0285714
